# mRNA structure regulates protein expression through changes in functional half-life

**DOI:** 10.1101/549022

**Authors:** David M. Mauger, B. Joseph Cabral, Vladimir Presnyak, Stephen V. Su, David W. Reid, Brooke Goodman, Kristian Link, Nikhil Khatwani, John Reynders, Melissa J. Moore, Iain J. McFadyen

**Author notes:** Co-corresponding Authors: Melissa J. Moore and Iain J. McFadyen. Co-lead Contact: Melissa J. Moore and Iain J. McFadyen.

## Abstract

Messenger RNAs (mRNAs) encode information in both their primary sequence and their higher order structure. The independent contributions of factors like codon usage and secondary structure to regulating protein expression are difficult to establish as they are often highly correlated in endogenous sequences. Here, we used two approaches, global inclusion of modified nucleotides and rational sequence design of exogenously delivered constructs to understand the role of mRNA secondary structure independent from codon usage. Unexpectedly, highly-expressed mRNAs contained a highly-structured coding sequence (CDS). Modified nucleotides that stabilize mRNA secondary structure enabled high expression across a wide-variety of primary sequences. Using a set of eGFP mRNAs that independently altered codon usage and CDS structure, we find that the structure of the CDS regulates protein expression through changes in functional mRNA half-life (i.e. mRNA being actively translated). This work highlights an underappreciated role of mRNA secondary structure in the regulation of mRNA stability. [150 words]

**Highlights:**

- Protein expression from modified mRNAs tends to follow the pattern m^1^ Ψ > U >mo^5^U
- Protein expression correlates with mRNA thermodynamic stability: Ψ≈ m^1^Ψ > U > mo^5^U
- A highly structured CDS correlates with high expression
- Increased structured mRNAs extend functional half-life
