## Supplementary material for "mRNA structure regulates protein expression through changes in functional half-life": Table S3

### Sheet: Sheet1
Protein	ID	ORF Sequence
eGFP	G1	ATGGACTATAAAGACGACGACGACAAGGACTACAAGGACGACGACGACAAGGACTACAAGGACGACGACGACAAGATGGTCAGCAAGGGCGAGGAGCTGTTCACCGGGGTGGTGCCCATCCTGGTGGAGCTGGACGGCGACGTGAACGGCCACAAGTTCAGCGTGAGCGGGGAGGGCGAGGGCGACGCCACGTACGGGAAGCTGACCCTGAAGTTCATCTGTACCACCGGCAAGCTGCCCGTGCCCTGGCCCACCCTCGTGACGACCCTGACCTACGGCGTACAGTGCTTCAGCCGGTATCCCGACCATATGAAGCAGCACGACTTTTTTAAGTCCGCCATGCCCGAAGGATACGTGCAGGAGCGTACAATCTTCTTCAAGGACGACGGGAACTACAAA…
eGFP	G2	ATGGACTACAAGGACGACGACGACAAGGATTATAAAGACGACGACGACAAGGACTACAAGGACGACGACGACAAGATGGTCAGCAAGGGCGAGGAGCTGTTCACGGGGGTAGTGCCCATCCTGGTCGAGCTGGACGGTGACGTGAACGGACATAAGTTTTCGGTCTCCGGCGAAGGCGAGGGTGACGCCACGTACGGCAAGCTGACCCTGAAGTTCATCTGCACCACCGGAAAGCTGCCGGTGCCCTGGCCCACCCTGGTGACCACCCTGACGTACGGGGTGCAGTGCTTCAGCAGGTACCCCGACCATATGAAGCAGCACGACTTCTTCAAGAGCGCCATGCCCGAGGGGTACGTGCAGGAGCGCACCATTTTCTTCAAAGATGATGGCAACTACAAA…
eGFP	G3	ATGGACTATAAGGACGACGACGACAAGGACTACAAGGACGACGACGATAAGGATTACAAGGACGACGACGACAAAATGGTCTCCAAGGGGGAGGAGCTGTTCACTGGGGTGGTGCCGATCCTGGTCGAGCTGGACGGCGACGTGAACGGGCACAAGTTCTCCGTAAGCGGGGAGGGCGAGGGCGATGCCACCTACGGCAAGCTGACCCTGAAGTTCATATGCACCACGGGCAAGCTGCCGGTGCCGTGGCCCACCCTGGTGACCACCCTGACTTACGGCGTGCAGTGCTTCAGCAGGTACCCCGATCACATGAAGCAGCACGACTTCTTCAAGAGCGCGATGCCCGAGGGTTACGTGCAGGAGAGGACCATCTTCTTCAAGGATGATGGGAACTACAAG…
eGFP	G4	ATGGACTACAAGGACGACGACGACAAGGACTACAAGGACGACGACGACAAGGACTACAAGGACGACGACGACAAGATGGTGAGCAAGGGCGAGGAGCTGTTCACCGGCGTGGTGCCCATCCTGGTGGAGCTGGACGGCGACGTGAACGGCCACAAGTTCAGCGTGAGCGGCGAGGGCGAGGGCGACGCCACCTACGGCAAGCTGACCCTGAAGTTCATCTGCACCACCGGCAAGCTGCCCGTGCCCTGGCCCACCCTGGTGACCACCCTGACCTACGGCGTGCAGTGCTTCAGCCGGTACCCCGACCACATGAAGCAGCACGACTTCTTCAAGAGCGCCATGCCCGAGGGCTACGTGCAGGAGCGGACCATCTTCTTCAAGGACGACGGCAACTACAAG…
hEPO	ECO	ATGGGAGTGCACGAGTGTCCCGCGTGGTTGTGGTTGCTGCTGTCGCTCTTGAGCCTCCCACTGGGACTGCCTGTGCTGGGGGCACCACCCAGATTGATCTGCGACTCACGGGTACTTGAGAGGTACCTTCTTGAAGCCAAAGAAGCCGAAAACATCACAACCGGATGCGCCGAGCACTGCTCCCTCAATGAGAACATTACTGTACCGGATACAAAGGTCAATTTCTATGCATGGAAGAGAATGGAAGTAGGACAGCAGGCCGTCGAAGTGTGGCAGGGGCTCGCGCTTTTGTCGGAGGCGGTGTTGCGGGGTCAGGCCCTCCTCGTCAACTCATCACAGCCGTGGGAGCCCCTCCAACTTCATGTCGATAAAGCGGTGTCGGGGCTCCGCAGCTTGACG…
hEPO	HA-E1	ATGGGCGTGCACGAGTGCCCCGCCTGGCTGTGGCTGCTGCTGAGCCTGCTGAGCCTGCCCCTGGGCCTGCCCGTGCTGGGCGCCCCCCCCCGGCTGATCTGCGACAGCCGGGTGCTGGAGCGGTACCTGCTGGAGGCCAAGGAGGCCGAGAACATCACCACCGGCTGCGCCGAGCACTGCAGCCTGAACGAGAACATCACCGTGCCCGACACCAAGGTGAACTTCTACGCCTGGAAGCGGATGGAGGTGGGCCAGCAGGCCGTGGAGGTGTGGCAGGGCCTGGCCCTGCTGAGCGAGGCCGTGCTGCGGGGCCAGGCCCTGCTGGTGAACAGCAGCCAGCCCTGGGAGCCCCTGCAGCTGCACGTGGACAAGGCCGTGAGCGGCCTGCGGAGCCTGACC…
hEPO	HA-E2	ATGGGCGTGCACGAGTGCCCCGCCTGGCTGTGGCTGCTGCTGAGCCTGCTGAGCCTGCCCCTGGGCCTGCCCGTGCTGGGCGCCCCCCCCAGATTAATTTGTGATTCTAGGGTTTTAGAAAGATATTTATTAGAAGCTAAAGAAGCTGAAAATATTACAACAGGATGTGCTGAACATTGTTCTTTAAATGAAAATATTACAGTTCCTGATACAAAAGTTAATTTTTATGCTTGGAAAAGAATGGAAGTTGGACAACAAGCTGTTGAAGTTTGGCAAGGATTAGCTTTATTATCTGAAGCTGTTTTAAGAGGACAAGCTTTATTAGTTAATTCTTCTCAACCTTGGGAACCTTTACAATTACATGTTGATAAAGCTGTTTCTGGATTAAGATCTTTAACA…
hEPO	HA-E3	ATGGGCGTGCACGAGTGCCCCGCCTGGCTGTGGCTGCTGCTGAGCCTGCTGAGCCTGCCCCTGGGCCTGCCCGTGCTGGGCGCCCCCCCCAGGCTGATCTGCGACAGCAGGGTGCTGGAGAGGTACCTGCTGGAGGCGAAGGAGGCGGAGAACATCACGACGGGGTGCGCGGAGCACTGCAGCCTGAACGAGAACATCACGGTGCCGGACACGAAGGTGAACTTCTACGCGTGGAAGAGGATGGAGGTGGGGCAGCAGGCGGTGGAGGTGTGGCAGGGGCTGGCGCTGCTGAGCGAGGCGGTGCTGAGGGGGCAGGCGCTGCTGGTGAACAGCAGCCAGCCGTGGGAGCCGCTGCAGCTGCACGTGGACAAGGCGGTGAGCGGGCTGAGGAGCCTGACG…
hEPO	HA-E4	ATGGGCGTGCACGAGTGCCCCGCCTGGCTGTGGCTGCTGCTGAGCCTGCTGAGCCTGCCCCTGGGCCTGCCCGTGCTGGGCGCCCCCCCCCGCCTCATCTGCGACTCCCGCGTCCTCGAGCGCTACCTCCTCGAGGCCAAGGAGGCCGAGAACATCACCACCGGCTGCGCCGAGCACTGCTCCCTCAACGAGAACATCACCGTCCCCGACACCAAGGTCAACTTCTACGCCTGGAAGCGCATGGAGGTCGGCCAGCAGGCCGTCGAGGTCTGGCAGGGCCTCGCCCTCCTCTCCGAGGCCGTCCTCCGCGGCCAGGCCCTCCTCGTCAACTCCTCCCAGCCCTGGGAGCCCCTCCAGCTCCACGTCGACAAGGCCGTCTCCGGCCTCCGCTCCCTCACC…
hEPO	HB-E1	ATGGGAGTTCATGAATGTCCTGCTTGGTTATGGTTATTATTATCTTTATTATCTTTACCTTTAGGATTACCTGTTTTAGGAGCTCCTCCTCGGCTGATCTGCGACAGCCGGGTGCTGGAGCGGTACCTGCTGGAGGCCAAGGAGGCCGAGAACATCACCACCGGCTGCGCCGAGCACTGCAGCCTGAACGAGAACATCACCGTGCCCGACACCAAGGTGAACTTCTACGCCTGGAAGCGGATGGAGGTGGGCCAGCAGGCCGTGGAGGTGTGGCAGGGCCTGGCCCTGCTGAGCGAGGCCGTGCTGCGGGGCCAGGCCCTGCTGGTGAACAGCAGCCAGCCCTGGGAGCCCCTGCAGCTGCACGTGGACAAGGCCGTGAGCGGCCTGCGGAGCCTGACC…
hEPO	HB-E2	ATGGGAGTTCATGAATGTCCTGCTTGGTTATGGTTATTATTATCTTTATTATCTTTACCTTTAGGATTACCTGTTTTAGGAGCTCCTCCTAGATTAATTTGTGATTCTAGGGTTTTAGAAAGATATTTATTAGAAGCTAAAGAAGCTGAAAATATTACAACAGGATGTGCTGAACATTGTTCTTTAAATGAAAATATTACAGTTCCTGATACAAAAGTTAATTTTTATGCTTGGAAAAGAATGGAAGTTGGACAACAAGCTGTTGAAGTTTGGCAAGGATTAGCTTTATTATCTGAAGCTGTTTTAAGAGGACAAGCTTTATTAGTTAATTCTTCTCAACCTTGGGAACCTTTACAATTACATGTTGATAAAGCTGTTTCTGGATTAAGATCTTTAACA…
hEPO	HB-E3	ATGGGAGTTCATGAATGTCCTGCTTGGTTATGGTTATTATTATCTTTATTATCTTTACCTTTAGGATTACCTGTTTTAGGAGCTCCTCCTAGGCTGATCTGCGACAGCAGGGTGCTGGAGAGGTACCTGCTGGAGGCGAAGGAGGCGGAGAACATCACGACGGGGTGCGCGGAGCACTGCAGCCTGAACGAGAACATCACGGTGCCGGACACGAAGGTGAACTTCTACGCGTGGAAGAGGATGGAGGTGGGGCAGCAGGCGGTGGAGGTGTGGCAGGGGCTGGCGCTGCTGAGCGAGGCGGTGCTGAGGGGGCAGGCGCTGCTGGTGAACAGCAGCCAGCCGTGGGAGCCGCTGCAGCTGCACGTGGACAAGGCGGTGAGCGGGCTGAGGAGCCTGACG…
hEPO	HB-E4	ATGGGAGTTCATGAATGTCCTGCTTGGTTATGGTTATTATTATCTTTATTATCTTTACCTTTAGGATTACCTGTTTTAGGAGCTCCTCCTCGCCTCATCTGCGACTCCCGCGTCCTCGAGCGCTACCTCCTCGAGGCCAAGGAGGCCGAGAACATCACCACCGGCTGCGCCGAGCACTGCTCCCTCAACGAGAACATCACCGTCCCCGACACCAAGGTCAACTTCTACGCCTGGAAGCGCATGGAGGTCGGCCAGCAGGCCGTCGAGGTCTGGCAGGGCCTCGCCCTCCTCTCCGAGGCCGTCCTCCGCGGCCAGGCCCTCCTCGTCAACTCCTCCCAGCCCTGGGAGCCCCTCCAGCTCCACGTCGACAAGGCCGTCTCCGGCCTCCGCTCCCTCACC…
Luciferase	L1	ATGGAGGACGCGAAAAACATCAAAAAAGGGCCTGCGCCTTTTTACCCTCTGGAGGACGGGACCGCGGGGGAGCAACTGCACAAAGCGATGAAAAGGTACGCGCTGGTACCTGGGACCATCGCGTTTACCGACGCGCACATCGAGGTAGACATCACCTACGCGGAGTACTTTGAGATGAGCGTAAGGCTGGCGGAGGCGATGAAAAGGTACGGGCTGAACACCAACCACAGGATCGTAGTATGCAGCGAGAACAGCCTGCAATTTTTTATGCCTGTACTGGGGGCGCTGTTTATCGGGGTAGCGGTAGCGCCTGCGAACGACATCTACAACGAGAGGGAGCTGCTGAACAGCATGGGGATCAGCCAACCTACCGTAGTATTTGTAAGCAAAAAAGGGCTG…
Luciferase	L2	ATGGAAGATGCCAAAAACATCAAAAAAGGACCCGCCCCCTTTTACCCCCTCGAAGATGGAACCGCCGGAGAACAACTCCACAAAGCCATGAAACGGTACGCCCTCGTGCCCGGAACCATCGCCTTTACCGATGCCCACATCGAAGTGGATATCACCTACGCCGAATACTTTGAAATGAGCGTGCGGCTCGCCGAAGCCATGAAACGGTACGGACTCAACACCAACCACCGGATCGTGGTGTGCAGCGAAAACAGCCTCCAATTTTTTATGCCCGTGCTCGGAGCCCTCTTTATCGGAGTGGCCGTGGCCCCCGCCAACGATATCTACAACGAACGGGAACTCCTCAACAGCATGGGAATCAGCCAACCCACCGTGGTGTTTGTGAGCAAAAAAGGACTC…
Luciferase	L3	ATGGAGGACGCCAAGAACATCAAGAAGGGGCCAGCCCCATTCTATCCACTAGAGGACGGGACAGCCGGGGAGCAACTACATAAGGCCATGAAGAGGTATGCCCTAGTCCCAGGGACAATCGCCTTCACAGACGCCCATATCGAGGTCGACATCACATATGCCGAGTATTTCGAGATGTCGGTCAGGCTAGCCGAGGCCATGAAGAGGTATGGGCTAAACACAAACCATAGGATCGTCGTCTGTTCGGAGAACTCGCTACAATTCTTCATGCCAGTCCTAGGGGCCCTATTCATCGGGGTCGCCGTCGCCCCAGCCAACGACATCTATAACGAGAGGGAGCTACTAAACTCGATGGGGATCTCGCAACCAACAGTCGTCTTCGTCTCGAAGAAGGGGCTA…
Luciferase	L4	ATGGAGGACGCGAAAAATATCAAAAAAGGGCCGGCGCCGTTTTACCCGCTGGAGGACGGGACAGCGGGGGAGCAGCTGCATAAAGCGATGAAACGGTACGCGCTGGTACCGGGGACAATCGCGTTTACAGACGCGCATATCGAGGTAGACATCACATACGCGGAGTACTTTGAGATGAGCGTACGGCTGGCGGAGGCGATGAAACGGTACGGGCTGAATACAAATCATCGGATCGTAGTATGTAGCGAGAATAGCCTGCAGTTTTTTATGCCGGTACTGGGGGCGCTGTTTATCGGGGTAGCGGTAGCGCCGGCGAATGACATCTACAATGAGCGGGAGCTGCTGAATAGCATGGGGATCAGCCAGCCGACAGTAGTATTTGTAAGCAAAAAAGGGCTG…
Luciferase	L5	ATGGAAGATGCCAAGAACATCAAGAAGGGGCCCGCCCCCTTTTACCCCCTCGAAGATGGGACCGCCGGGGAACAGCTCCACAAGGCCATGAAGAGATACGCCCTCGTCCCCGGGACCATCGCCTTTACCGATGCCCACATCGAAGTCGATATCACCTACGCCGAATACTTTGAAATGAGCGTCAGACTCGCCGAAGCCATGAAGAGATACGGGCTCAACACCAACCACAGAATCGTCGTCTGTAGCGAAAACAGCCTCCAGTTTTTTATGCCCGTCCTCGGGGCCCTCTTTATCGGGGTCGCCGTCGCCCCCGCCAACGATATCTACAACGAAAGAGAACTCCTCAACAGCATGGGGATCAGCCAGCCCACCGTCGTCTTTGTCAGCAAGAAGGGGCTC…
Luciferase	L6	ATGGAGGACGCAAAAAATATAAAAAAAGGCCCGGCACCGTTCTATCCGCTAGAGGACGGCACTGCAGGCGAGCAACTACACAAAGCAATGAAACGATATGCACTAGTCCCGGGCACTATAGCATTCACTGACGCACACATAGAGGTCGACATAACTTATGCAGAGTATTTCGAGATGAGCGTCCGACTAGCAGAGGCAATGAAACGATATGGCCTAAATACTAATCACCGAATAGTCGTCTGTAGCGAGAATAGCCTACAATTCTTCATGCCGGTCCTAGGCGCACTATTCATAGGCGTCGCAGTCGCACCGGCAAATGACATATATAATGAGCGAGAGCTACTAAATAGCATGGGCATAAGCCAACCGACTGTCGTCTTCGTCAGCAAAAAAGGCCTA…
Luciferase	L7	ATGGAAGACGCCAAAAACATCAAAAAAGGCCCAGCCCCATTCTATCCACTGGAAGACGGCACGGCCGGCGAACAGCTGCACAAAGCCATGAAACGTTATGCCCTGGTGCCAGGCACGATCGCCTTCACGGACGCCCACATCGAAGTGGACATCACGTATGCCGAATATTTCGAAATGTCGGTGCGTCTGGCCGAAGCCATGAAACGTTATGGCCTGAACACGAACCACCGTATCGTGGTGTGTTCGGAAAACTCGCTGCAGTTCTTCATGCCAGTGCTGGGCGCCCTGTTCATCGGCGTGGCCGTGGCCCCAGCCAACGACATCTATAACGAACGTGAACTGCTGAACTCGATGGGCATCTCGCAGCCAACGGTGGTGTTCGTGTCGAAAAAAGGCCTG…
Luciferase	L8	ATGGAAGACGCGAAGAACATAAAGAAGGGTCCCGCGCCCTTCTACCCCCTCGAAGACGGTACGGCGGGTGAACAACTCCACAAGGCGATGAAGCGGTACGCGCTCGTGCCCGGTACGATAGCGTTCACGGACGCGCACATAGAAGTGGACATAACGTACGCGGAATACTTCGAAATGTCCGTGCGGCTCGCGGAAGCGATGAAGCGGTACGGTCTCAACACGAACCACCGGATAGTGGTGTGCTCCGAAAACTCCCTCCAATTCTTCATGCCCGTGCTCGGTGCGCTCTTCATAGGTGTGGCGGTGGCGCCCGCGAACGACATATACAACGAACGGGAACTCCTCAACTCCATGGGTATATCCCAACCCACGGTGGTGTTCGTGTCCAAGAAGGGTCTC…
Luciferase	L9	ATGGAGGACGCGAAGAATATCAAGAAGGGGCCGGCGCCGTTCTACCCGTTAGAGGACGGGACAGCGGGGGAGCAATTACATAAGGCGATGAAGAGGTACGCGTTAGTCCCGGGGACAATCGCGTTCACAGACGCGCATATCGAGGTCGACATCACATACGCGGAGTACTTCGAGATGAGCGTCAGGTTAGCGGAGGCGATGAAGAGGTACGGGTTAAATACAAATCATAGGATCGTCGTCTGCAGCGAGAATAGCTTACAATTCTTCATGCCGGTCTTAGGGGCGTTATTCATCGGGGTCGCGGTCGCGCCGGCGAATGACATCTACAATGAGAGGGAGTTATTAAATAGCATGGGGATCAGCCAACCGACAGTCGTCTTCGTCAGCAAGAAGGGGTTA…
Luciferase	L10	ATGGAGGACGCAAAGAATATAAAGAAGGGACCCGCACCCTTCTATCCCCTAGAGGACGGAACAGCAGGAGAGCAGCTACACAAGGCAATGAAGAGATATGCACTAGTACCCGGAACAATAGCATTCACAGACGCACACATAGAGGTAGACATAACATATGCAGAGTATTTCGAGATGTCTGTAAGACTAGCAGAGGCAATGAAGAGATATGGACTAAATACAAATCACAGAATAGTAGTATGCTCTGAGAATTCTCTACAGTTCTTCATGCCCGTACTAGGAGCACTATTCATAGGAGTAGCAGTAGCACCCGCAAATGACATATATAATGAGAGAGAGCTACTAAATTCTATGGGAATATCTCAGCCCACAGTAGTATTCGTATCTAAGAAGGGACTA…
Luciferase	L11	ATGGAAGATGCGAAGAATATAAAGAAGGGCCCAGCGCCATTCTACCCACTCGAAGATGGCACAGCGGGCGAACAGCTCCATAAGGCGATGAAGCGATACGCGCTCGTCCCAGGCACAATAGCGTTCACAGATGCGCATATAGAAGTCGATATAACATACGCGGAATACTTCGAAATGTCGGTCCGACTCGCGGAAGCGATGAAGCGATACGGCCTCAATACAAATCATCGAATAGTCGTCTGTTCGGAAAATTCGCTCCAGTTCTTCATGCCAGTCCTCGGCGCGCTCTTCATAGGCGTCGCGGTCGCGCCAGCGAATGATATATACAATGAACGAGAACTCCTCAATTCGATGGGCATATCGCAGCCAACAGTCGTCTTCGTCTCGAAGAAGGGCCTC…
Luciferase	L12	ATGGAGGACGCTAAGAACATCAAGAAGGGACCCGCTCCCTTTTACCCCCTCGAGGACGGAACAGCTGGAGAGCAGCTCCACAAGGCTATGAAGAGGTACGCTCTCGTCCCCGGAACAATCGCTTTTACAGACGCTCACATCGAGGTCGACATCACATACGCTGAGTACTTTGAGATGTCCGTCAGGCTCGCTGAGGCTATGAAGAGGTACGGACTCAACACAAACCACAGGATCGTCGTCTGCTCCGAGAACTCCCTCCAGTTTTTTATGCCCGTCCTCGGAGCTCTCTTTATCGGAGTCGCTGTCGCTCCCGCTAACGACATCTACAACGAGAGGGAGCTCCTCAACTCCATGGGAATCTCCCAGCCCACAGTCGTCTTTGTCTCCAAGAAGGGACTC…
Luciferase	L13	ATGGAGGATGCAAAAAATATCAAAAAAGGCCCGGCACCGTTCTACCCGTTGGAGGATGGCACGGCAGGCGAGCAGTTGCACAAAGCAATGAAAAGATACGCATTGGTGCCGGGCACGATCGCATTCACGGATGCACACATCGAGGTGGATATCACGTACGCAGAGTACTTCGAGATGAGCGTGAGATTGGCAGAGGCAATGAAAAGATACGGCTTGAATACGAATCACAGAATCGTGGTGTGTAGCGAGAATAGCTTGCAGTTCTTCATGCCGGTGTTGGGCGCATTGTTCATCGGCGTGGCAGTGGCACCGGCAAATGATATCTACAATGAGAGAGAGTTGTTGAATAGCATGGGCATCAGCCAGCCGACGGTGGTGTTCGTGAGCAAAAAAGGCTTG…
Luciferase	L14	ATGGAAGACGCAAAGAATATCAAGAAGGGACCCGCACCCTTTTACCCCCTTGAAGACGGAACCGCAGGAGAACAACTTCATAAGGCAATGAAGCGATACGCACTTGTACCCGGAACCATCGCATTTACCGACGCACATATCGAAGTAGACATCACCTACGCAGAATACTTTGAAATGAGCGTACGACTTGCAGAAGCAATGAAGCGATACGGACTTAATACCAATCATCGAATCGTAGTATGCAGCGAAAATAGCCTTCAATTTTTTATGCCCGTACTTGGAGCACTTTTTATCGGAGTAGCAGTAGCACCCGCAAATGACATCTACAATGAACGAGAACTTCTTAATAGCATGGGAATCAGCCAACCCACCGTAGTATTTGTAAGCAAGAAGGGACTT…
Luciferase	L15	ATGGAAGACGCTAAAAATATAAAAAAAGGGCCCGCTCCCTTCTACCCCCTGGAAGACGGGACTGCTGGGGAACAGCTGCACAAAGCTATGAAACGCTACGCTCTGGTGCCCGGGACTATAGCTTTCACTGACGCTCACATAGAAGTGGACATAACTTACGCTGAATACTTCGAAATGTCGGTGCGCCTGGCTGAAGCTATGAAACGCTACGGGCTGAATACTAATCACCGCATAGTGGTGTGCTCGGAAAATTCGCTGCAGTTCTTCATGCCCGTGCTGGGGGCTCTGTTCATAGGGGTGGCTGTGGCTCCCGCTAATGACATATACAATGAACGCGAACTGCTGAATTCGATGGGGATATCGCAGCCCACTGTGGTGTTCGTGTCGAAAAAAGGGCTG…
Luciferase	L16	ATGGAAGACGCCAAAAACATTAAAAAAGGCCCAGCCCCATTTTATCCACTCGAAGACGGCACTGCCGGCGAACAGCTCCACAAAGCCATGAAACGCTATGCCCTCGTCCCAGGCACTATTGCCTTTACTGACGCCCACATTGAAGTCGACATTACTTATGCCGAATATTTTGAAATGAGCGTCCGCCTCGCCGAAGCCATGAAACGCTATGGCCTCAACACTAACCACCGCATTGTCGTCTGCAGCGAAAACAGCCTCCAGTTTTTTATGCCAGTCCTCGGCGCCCTCTTTATTGGCGTCGCCGTCGCCCCAGCCAACGACATTTATAACGAACGCGAACTCCTCAACAGCATGGGCATTAGCCAGCCAACTGTCGTCTTTGTCAGCAAAAAAGGCCTC…
Luciferase	L17	ATGGAAGACGCGAAGAACATCAAGAAGGGTCCAGCGCCATTTTACCCACTGGAAGACGGTACAGCGGGTGAACAACTGCATAAGGCGATGAAGCGCTACGCGCTGGTCCCAGGTACAATCGCGTTTACAGACGCGCATATCGAAGTCGACATCACATACGCGGAATACTTTGAAATGTCGGTCCGCCTGGCGGAAGCGATGAAGCGCTACGGTCTGAACACAAACCATCGCATCGTCGTCTGCTCGGAAAACTCGCTGCAATTTTTTATGCCAGTCCTGGGTGCGCTGTTTATCGGTGTCGCGGTCGCGCCAGCGAACGACATCTACAACGAACGCGAACTGCTGAACTCGATGGGTATCTCGCAACCAACAGTCGTCTTTGTCTCGAAGAAGGGTCTG…
Luciferase	L18	ATGGAAGACGCCAAGAACATTAAGAAGGGGCCGGCCCCGTTCTACCCGTTGGAAGACGGGACCGCCGGGGAACAGTTGCACAAGGCCATGAAGAGATACGCCTTGGTGCCGGGGACCATTGCCTTCACCGACGCCCACATTGAAGTGGACATTACCTACGCCGAATACTTCGAAATGTCGGTGAGATTGGCCGAAGCCATGAAGAGATACGGGTTGAACACCAACCACAGAATTGTGGTGTGCTCGGAAAACTCGTTGCAGTTCTTCATGCCGGTGTTGGGGGCCTTGTTCATTGGGGTGGCCGTGGCCCCGGCCAACGACATTTACAACGAAAGAGAATTGTTGAACTCGATGGGGATTTCGCAGCCGACCGTGGTGTTCGTGTCGAAGAAGGGGTTG…
Luciferase	L19	ATGGAAGACGCAAAAAATATCAAAAAAGGACCGGCACCGTTTTACCCGCTAGAAGACGGAACTGCAGGAGAACAACTACATAAAGCAATGAAAAGATACGCACTAGTGCCGGGAACTATCGCATTTACTGACGCACATATCGAAGTGGACATCACTTACGCAGAATACTTTGAAATGTCCGTGAGACTAGCAGAAGCAATGAAAAGATACGGACTAAATACTAATCATAGAATCGTGGTGTGTTCCGAAAATTCCCTACAATTTTTTATGCCGGTGCTAGGAGCACTATTTATCGGAGTGGCAGTGGCACCGGCAAATGACATCTACAATGAAAGAGAACTACTAAATTCCATGGGAATCTCCCAACCGACTGTGGTGTTTGTGTCCAAAAAAGGACTA…
Luciferase	L20	ATGGAAGATGCCAAGAATATAAAGAAGGGCCCTGCCCCTTTCTACCCTCTGGAAGATGGCACAGCCGGCGAACAACTGCATAAGGCCATGAAGAGGTACGCCCTGGTCCCTGGCACAATAGCCTTCACAGATGCCCATATAGAAGTCGATATAACATACGCCGAATACTTCGAAATGTCAGTCAGGCTGGCCGAAGCCATGAAGAGGTACGGCCTGAATACAAATCATAGGATAGTCGTCTGTTCAGAAAATTCACTGCAATTCTTCATGCCTGTCCTGGGCGCCCTGTTCATAGGCGTCGCCGTCGCCCCTGCCAATGATATATACAATGAAAGGGAACTGCTGAATTCAATGGGCATATCACAACCTACAGTCGTCTTCGTCTCAAAGAAGGGCCTG…
Luciferase	L21	ATGGAGGACGCGAAAAATATCAAAAAAGGCCCGGCGCCGTTTTACCCGCTCGAGGACGGCACCGCGGGCGAGCAACTCCACAAAGCGATGAAACGATACGCGCTCGTTCCGGGCACCATCGCGTTTACCGACGCGCACATCGAGGTTGACATCACCTACGCGGAGTACTTTGAGATGTCAGTTCGACTCGCGGAGGCGATGAAACGATACGGCCTCAATACCAATCACCGAATCGTTGTTTGTTCAGAGAATTCACTCCAATTTTTTATGCCGGTTCTCGGCGCGCTCTTTATCGGCGTTGCGGTTGCGCCGGCGAATGACATCTACAATGAGCGAGAGCTCCTCAATTCAATGGGCATCTCACAACCGACCGTTGTTTTTGTTTCAAAAAAAGGCCTC…
Luciferase	L22	ATGGAGGACGCTAAAAACATAAAAAAAGGCCCAGCTCCATTTTATCCACTAGAGGACGGCACGGCTGGCGAGCAACTACACAAAGCTATGAAACGGTATGCTCTAGTCCCAGGCACGATAGCTTTTACGGACGCTCACATAGAGGTCGACATAACGTATGCTGAGTATTTTGAGATGAGTGTCCGGCTAGCTGAGGCTATGAAACGGTATGGCCTAAACACGAACCACCGGATAGTCGTCTGTAGTGAGAACAGTCTACAATTTTTTATGCCAGTCCTAGGCGCTCTATTTATAGGCGTCGCTGTCGCTCCAGCTAACGACATATATAACGAGCGGGAGCTACTAAACAGTATGGGCATAAGTCAACCAACGGTCGTCTTTGTCAGTAAAAAAGGCCTA…
Luciferase	L23	ATGGAAGATGCCAAGAACATAAAGAAGGGTCCGGCCCCGTTCTATCCGCTCGAAGATGGTACCGCCGGTGAACAACTCCACAAGGCCATGAAGAGGTATGCCCTCGTCCCGGGTACCATAGCCTTCACCGATGCCCACATAGAAGTCGATATAACCTATGCCGAATATTTCGAAATGAGTGTCAGGCTCGCCGAAGCCATGAAGAGGTATGGTCTCAACACCAACCACAGGATAGTCGTCTGCAGTGAAAACAGTCTCCAATTCTTCATGCCGGTCCTCGGTGCCCTCTTCATAGGTGTCGCCGTCGCCCCGGCCAACGATATATATAACGAAAGGGAACTCCTCAACAGTATGGGTATAAGTCAACCGACCGTCGTCTTCGTCAGTAAGAAGGGTCTC…
Luciferase	L24	ATGGAAGACGCCAAAAACATAAAAAAAGGCCCGGCCCCGTTCTACCCGTTAGAAGACGGCACGGCCGGCGAACAGTTACATAAAGCCATGAAACGATACGCCTTAGTCCCGGGCACGATAGCCTTCACGGACGCCCATATAGAAGTCGACATAACGTACGCCGAATACTTCGAAATGTCTGTCCGATTAGCCGAAGCCATGAAACGATACGGCTTAAACACGAACCATCGAATAGTCGTCTGTTCTGAAAACTCTTTACAGTTCTTCATGCCGGTCTTAGGCGCCTTATTCATAGGCGTCGCCGTCGCCCCGGCCAACGACATATACAACGAACGAGAATTATTAAACTCTATGGGCATATCTCAGCCGACGGTCGTCTTCGTCTCTAAAAAAGGCTTA…
Luciferase	L25	ATGGAGGATGCAAAGAACATAAAGAAGGGACCCGCACCCTTCTACCCCTTGGAGGATGGAACCGCAGGAGAGCAGTTGCATAAGGCAATGAAGAGATACGCATTGGTCCCCGGAACCATAGCATTCACCGATGCACATATAGAGGTCGATATAACCTACGCAGAGTACTTCGAGATGTCCGTCAGATTGGCAGAGGCAATGAAGAGATACGGATTGAACACCAACCATAGAATAGTCGTCTGTTCCGAGAACTCCTTGCAGTTCTTCATGCCCGTCTTGGGAGCATTGTTCATAGGAGTCGCAGTCGCACCCGCAAACGATATATACAACGAGAGAGAGTTGTTGAACTCCATGGGAATATCCCAGCCCACCGTCGTCTTCGTCTCCAAGAAGGGATTG…
Luciferase	L26	ATGGAAGACGCCAAGAACATAAAGAAGGGACCGGCCCCGTTCTATCCGTTAGAAGACGGAACCGCCGGAGAACAATTACACAAGGCCATGAAGCGATATGCCTTAGTACCGGGAACCATAGCCTTCACCGACGCCCACATAGAAGTAGACATAACCTATGCCGAATATTTCGAAATGTCTGTACGATTAGCCGAAGCCATGAAGCGATATGGATTAAACACCAACCACCGAATAGTAGTATGTTCTGAAAACTCTTTACAATTCTTCATGCCGGTATTAGGAGCCTTATTCATAGGAGTAGCCGTAGCCCCGGCCAACGACATATATAACGAACGAGAATTATTAAACTCTATGGGAATATCTCAACCGACCGTAGTATTCGTATCTAAGAAGGGATTA…
Luciferase	L27	ATGGAGGACGCCAAGAACATCAAGAAGGGCCCGGCCCCGTTTTATCCGTTGGAGGACGGCACGGCCGGCGAGCAATTGCACAAGGCCATGAAGCGATATGCCTTGGTGCCGGGCACGATCGCCTTTACGGACGCCCACATCGAGGTGGACATCACGTATGCCGAGTATTTTGAGATGTCAGTGCGATTGGCCGAGGCCATGAAGCGATATGGCTTGAACACGAACCACCGAATCGTGGTGTGTTCAGAGAACTCATTGCAATTTTTTATGCCGGTGTTGGGCGCCTTGTTTATCGGCGTGGCCGTGGCCCCGGCCAACGACATCTATAACGAGCGAGAGTTGTTGAACTCAATGGGCATCTCACAACCGACGGTGGTGTTTGTGTCAAAGAAGGGCTTG…
Luciferase	L28	ATGGAAGATGCCAAGAACATTAAGAAGGGCCCAGCCCCATTTTACCCACTCGAAGATGGCACAGCCGGCGAACAGCTCCACAAGGCCATGAAGCGATACGCCCTCGTGCCAGGCACAATTGCCTTTACAGATGCCCACATTGAAGTGGATATTACATACGCCGAATACTTTGAAATGAGTGTGCGACTCGCCGAAGCCATGAAGCGATACGGCCTCAACACAAACCACCGAATTGTGGTGTGTAGTGAAAACAGTCTCCAGTTTTTTATGCCAGTGCTCGGCGCCCTCTTTATTGGCGTGGCCGTGGCCCCAGCCAACGATATTTACAACGAACGAGAACTCCTCAACAGTATGGGCATTAGTCAGCCAACAGTGGTGTTTGTGAGTAAGAAGGGCCTC…
Luciferase	L29	ATGGAAGACGCCAAGAATATTAAGAAGGGTCCGGCCCCGTTCTACCCGCTGGAAGACGGTACCGCCGGTGAACAACTGCACAAGGCCATGAAGAGGTACGCCCTGGTACCGGGTACCATTGCCTTCACCGACGCCCACATTGAAGTAGACATTACCTACGCCGAATACTTCGAAATGAGTGTAAGGCTGGCCGAAGCCATGAAGAGGTACGGTCTGAATACCAATCACAGGATTGTAGTATGTAGTGAAAATAGTCTGCAATTCTTCATGCCGGTACTGGGTGCCCTGTTCATTGGTGTAGCCGTAGCCCCGGCCAATGACATTTACAATGAAAGGGAACTGCTGAATAGTATGGGTATTAGTCAACCGACCGTAGTATTCGTAAGTAAGAAGGGTCTG…
Luciferase	L30	ATGGAAGACGCGAAAAACATAAAAAAAGGGCCCGCGCCCTTCTATCCCCTGGAAGACGGGACTGCGGGGGAACAACTGCATAAAGCGATGAAACGCTATGCGCTGGTTCCCGGGACTATAGCGTTCACTGACGCGCATATAGAAGTTGACATAACTTATGCGGAATATTTCGAAATGAGTGTTCGCCTGGCGGAAGCGATGAAACGCTATGGGCTGAACACTAACCATCGCATAGTTGTTTGTAGTGAAAACAGTCTGCAATTCTTCATGCCCGTTCTGGGGGCGCTGTTCATAGGGGTTGCGGTTGCGCCCGCGAACGACATATATAACGAACGCGAACTGCTGAACAGTATGGGGATAAGTCAACCCACTGTTGTTTTCGTTAGTAAAAAAGGGCTG…
Luciferase	L31	ATGGAGGACGCGAAGAATATCAAGAAGGGGCCGGCGCCGTTCTACCCGTTAGAGGACGGGACTGCGGGGGAGCAATTACATAAGGCGATGAAGAGGTACGCGTTAGTACCGGGGACTATCGCGTTCACTGACGCGCATATCGAGGTAGACATCACTTACGCGGAGTACTTCGAGATGTCCGTAAGGTTAGCGGAGGCGATGAAGAGGTACGGGTTAAATACTAATCATAGGATCGTAGTATGCTCCGAGAATTCCTTACAATTCTTCATGCCGGTATTAGGGGCGTTATTCATCGGGGTAGCGGTAGCGCCGGCGAATGACATCTACAATGAGAGGGAGTTATTAAATTCCATGGGGATCTCCCAACCGACTGTAGTATTCGTATCCAAGAAGGGGTTA…
Luciferase	L32	ATGGAAGACGCCAAAAACATAAAAAAAGGACCAGCCCCATTCTATCCATTAGAAGACGGAACTGCCGGAGAACAATTACATAAAGCCATGAAACGCTATGCCTTAGTGCCAGGAACTATAGCCTTCACTGACGCCCATATAGAAGTGGACATAACTTATGCCGAATATTTCGAAATGTCCGTGCGCTTAGCCGAAGCCATGAAACGCTATGGATTAAACACTAACCATCGCATAGTGGTGTGCTCCGAAAACTCCTTACAATTCTTCATGCCAGTGTTAGGAGCCTTATTCATAGGAGTGGCCGTGGCCCCAGCCAACGACATATATAACGAACGCGAATTATTAAACTCCATGGGAATATCCCAACCAACTGTGGTGTTCGTGTCCAAAAAAGGATTA…
Luciferase	L33	ATGGAGGACGCGAAAAATATAAAAAAAGGACCGGCGCCGTTTTATCCGTTGGAGGACGGAACCGCGGGAGAGCAGTTGCACAAAGCGATGAAAAGATATGCGTTGGTGCCGGGAACCATAGCGTTTACCGACGCGCACATAGAGGTGGACATAACCTATGCGGAGTATTTTGAGATGTCCGTGAGATTGGCGGAGGCGATGAAAAGATATGGATTGAATACCAATCACAGAATAGTGGTGTGCTCCGAGAATTCCTTGCAGTTTTTTATGCCGGTGTTGGGAGCGTTGTTTATAGGAGTGGCGGTGGCGCCGGCGAATGACATATATAATGAGAGAGAGTTGTTGAATTCCATGGGAATATCCCAGCCGACCGTGGTGTTTGTGTCCAAAAAAGGATTG…
Luciferase	L34	ATGGAGGATGCAAAAAACATAAAAAAAGGCCCGGCACCGTTCTACCCGCTTGAGGATGGCACGGCAGGCGAGCAGCTTCATAAAGCAATGAAACGTTACGCACTTGTACCGGGCACGATAGCATTCACGGATGCACATATAGAGGTAGATATAACGTACGCAGAGTACTTCGAGATGTCAGTACGTCTTGCAGAGGCAATGAAACGTTACGGCCTTAACACGAACCATCGTATAGTAGTATGCTCAGAGAACTCACTTCAGTTCTTCATGCCGGTACTTGGCGCACTTTTCATAGGCGTAGCAGTAGCACCGGCAAACGATATATACAACGAGCGTGAGCTTCTTAACTCAATGGGCATATCACAGCCGACGGTAGTATTCGTATCAAAAAAAGGCCTT…
Luciferase	L35	ATGGAAGATGCGAAAAACATAAAAAAAGGACCAGCGCCATTCTACCCATTGGAAGATGGAACCGCGGGAGAACAATTGCATAAAGCGATGAAACGTTACGCGTTGGTGCCAGGAACCATAGCGTTCACCGATGCGCATATAGAAGTGGATATAACCTACGCGGAATACTTCGAAATGAGTGTGCGTTTGGCGGAAGCGATGAAACGTTACGGATTGAACACCAACCATCGTATAGTGGTGTGTAGTGAAAACAGTTTGCAATTCTTCATGCCAGTGTTGGGAGCGTTGTTCATAGGAGTGGCGGTGGCGCCAGCGAACGATATATACAACGAACGTGAATTGTTGAACAGTATGGGAATAAGTCAACCAACCGTGGTGTTCGTGAGTAAAAAAGGATTG…
Luciferase	L36	ATGGAAGACGCTAAGAACATTAAGAAGGGGCCAGCTCCATTTTATCCACTGGAAGACGGGACGGCTGGGGAACAACTGCATAAGGCTATGAAGAGGTATGCTCTGGTGCCAGGGACGATTGCTTTTACGGACGCTCATATTGAAGTGGACATTACGTATGCTGAATATTTTGAAATGAGCGTGAGGCTGGCTGAAGCTATGAAGAGGTATGGGCTGAACACGAACCATAGGATTGTGGTGTGTAGCGAAAACAGCCTGCAATTTTTTATGCCAGTGCTGGGGGCTCTGTTTATTGGGGTGGCTGTGGCTCCAGCTAACGACATTTATAACGAAAGGGAACTGCTGAACAGCATGGGGATTAGCCAACCAACGGTGGTGTTTGTGAGCAAGAAGGGGCTG…
Luciferase	L37	ATGGAAGACGCAAAAAATATTAAAAAAGGACCAGCACCATTTTACCCACTAGAAGACGGAACTGCAGGAGAACAGCTACATAAAGCAATGAAACGTTACGCACTAGTCCCAGGAACTATTGCATTTACTGACGCACATATTGAAGTCGACATTACTTACGCAGAATACTTTGAAATGAGCGTCCGTCTAGCAGAAGCAATGAAACGTTACGGACTAAATACTAATCATCGTATTGTCGTCTGTAGCGAAAATAGCCTACAGTTTTTTATGCCAGTCCTAGGAGCACTATTTATTGGAGTCGCAGTCGCACCAGCAAATGACATTTACAATGAACGTGAACTACTAAATAGCATGGGAATTAGCCAGCCAACTGTCGTCTTTGTCAGCAAAAAAGGACTA…
Luciferase	L38	ATGGAGGATGCAAAGAATATTAAGAAGGGTCCGGCACCGTTCTATCCGCTCGAGGATGGTACGGCAGGTGAGCAACTCCACAAGGCAATGAAGAGATATGCACTCGTACCGGGTACGATTGCATTCACGGATGCACACATTGAGGTAGATATTACGTATGCAGAGTATTTCGAGATGAGCGTAAGACTCGCAGAGGCAATGAAGAGATATGGTCTCAATACGAATCACAGAATTGTAGTATGCAGCGAGAATAGCCTCCAATTCTTCATGCCGGTACTCGGTGCACTCTTCATTGGTGTAGCAGTAGCACCGGCAAATGATATTTATAATGAGAGAGAGCTCCTCAATAGCATGGGTATTAGCCAACCGACGGTAGTATTCGTAAGCAAGAAGGGTCTC…
Luciferase	L39	ATGGAGGATGCCAAGAATATAAAGAAGGGCCCCGCCCCCTTCTACCCCTTAGAGGATGGCACTGCCGGCGAGCAATTACACAAGGCCATGAAGAGATACGCCTTAGTACCCGGCACTATAGCCTTCACTGATGCCCACATAGAGGTAGATATAACTTACGCCGAGTACTTCGAGATGAGTGTAAGATTAGCCGAGGCCATGAAGAGATACGGCTTAAATACTAATCACAGAATAGTAGTATGCAGTGAGAATAGTTTACAATTCTTCATGCCCGTATTAGGCGCCTTATTCATAGGCGTAGCCGTAGCCCCCGCCAATGATATATACAATGAGAGAGAGTTATTAAATAGTATGGGCATAAGTCAACCCACTGTAGTATTCGTAAGTAAGAAGGGCTTA…
Luciferase	L40	ATGGAGGACGCAAAGAATATAAAGAAGGGACCCGCACCCTTCTATCCCCTAGAGGACGGAACAGCAGGAGAGCAGCTACACAAGGCAATGAAGAGATATGCACTAGTACCCGGAACAATAGCATTCACAGACGCACACATAGAGGTAGACATAACATATGCAGAGTATTTCGAGATGTCTGTAAGACTAGCAGAGGCAATGAAGAGATATGGACTAAATACAAATCACAGAATAGTAGTATGCTCTGAGAATTCTCTACAGTTCTTCATGCCCGTACTAGGAGCACTATTCATAGGAGTAGCAGTAGCACCCGCAAATGACATATATAATGAGAGAGAGCTACTAAATTCTATGGGAATATCTCAGCCCACAGTAGTATTCGTATCTAAGAAGGGACTA…
Luciferase	L41	ATGGAAGACGCTAAGAATATAAAGAAGGGACCCGCTCCCTTCTACCCCCTAGAAGACGGAACTGCTGGAGAACAACTACATAAGGCTATGAAGAGGTACGCTCTAGTGCCCGGAACTATAGCTTTCACTGACGCTCATATAGAAGTGGACATAACTTACGCTGAATACTTCGAAATGTCGGTGAGGCTAGCTGAAGCTATGAAGAGGTACGGACTAAATACTAATCATAGGATAGTGGTGTGTTCGGAAAATTCGCTACAATTCTTCATGCCCGTGCTAGGAGCTCTATTCATAGGAGTGGCTGTGGCTCCCGCTAATGACATATACAATGAAAGGGAACTACTAAATTCGATGGGAATATCGCAACCCACTGTGGTGTTCGTGTCGAAGAAGGGACTA…
Luciferase	LHS	ATGGAGGATGCGAAAAATATTAAAAAAGGCCCCGCGCCCTTCTATCCCCTCGAGGATGGCACCGCGGGCGAGCAACTCCATAAAGCGATGAAAAGATATGCGCTCGTACCCGGCACCATTGCGTTCACCGATGCGCATATTGAGGTAGATATTACCTATGCGGAGTATTTCGAGATGTCAGTAAGACTCGCGGAGGCGATGAAAAGATATGGCCTCAATACCAATCATAGAATTGTAGTATGCTCAGAGAATTCACTCCAATTCTTCATGCCCGTACTCGGCGCGCTCTTCATTGGCGTAGCGGTAGCGCCCGCGAATGATATTTATAATGAGAGAGAGCTCCTCAATTCAATGGGCATTTCACAACCCACCGTAGTATTCGTATCAAAAAAAGGCCTC…
eGFP-degron	High_RSCU_high_struc_1	ATGGTGTCTAAGGGGGAGGAGCTGTTCACCGGCGTGGTGCCCATCCTGGTGGAGCTGGACGGCGACGTGAACGGCCACAAGTTCAGCGTGAGCGGGGAGGGCGAGGGCGACGCCACCTACGGCAAGCTGACCCTGAAGTTCATCTGCACAACGGGGAAGCTGCCCGTGCCCTGGCCCACCCTGGTGACCACCCTGACCTACGGCGTGCAGTGCTTCAGCCGGTACCCCGACCACATGAAGCAGCACGACTTCTTCAAGAGCGCCATGCCCGAGGGGTACGTGCAGGAGCGGACCATCTTCTTCAAGGACGACGGGAACTACAAGACCCGCGCCGAGGTGAAGTTCGAGGGGGACACCCTGGTGAACCGCATCGAGCTGAAGGGCATCGACTTCAAGGAG…
eGFP-degron	High_RSCU_high_struc_2	ATGGTGTCCAAGGGGGAGGAGCTGTTCACCGGGGTGGTGCCCATCCTGGTGGAGCTCGACGGGGACGTGAACGGACACAAGTTCAGCGTGTCCGGCGAGGGCGAGGGCGACGCCACCTACGGCAAGCTGACCCTGAAGTTCATCTGCACCACCGGCAAGCTGCCCGTGCCCTGGCCCACCCTGGTGACCACCCTGACCTACGGGGTGCAGTGCTTCAGCCGGTACCCCGACCACATGAAGCAGCACGACTTCTTCAAGAGCGCCATGCCCGAGGGCTACGTGCAGGAGCGCACCATCTTCTTCAAGGACGACGGCAACTACAAGACCCGCGCCGAGGTGAAGTTCGAGGGCGACACCCTGGTGAACCGGATCGAGCTGAAGGGGATCGACTTCAAGGAG…
eGFP-degron	High_RSCU_high_struc_3	ATGGTGTCCAAGGGGGAGGAGCTGTTCACCGGCGTGGTGCCCATCCTGGTGGAGCTGGACGGCGACGTGAACGGCCACAAGTTCAGCGTGTCCGGGGAGGGCGAGGGGGACGCCACCTACGGGAAGCTGACCCTGAAGTTCATCTGCACCACCGGGAAGCTGCCCGTGCCATGGCCCACGCTGGTGACCACCCTGACCTACGGCGTGCAGTGCTTCAGCCGGTACCCCGACCACATGAAGCAGCACGACTTCTTCAAGTCAGCCATGCCCGAGGGGTACGTGCAGGAGAGGACCATCTTCTTCAAGGACGACGGGAACTACAAGACCCGGGCCGAGGTGAAGTTCGAGGGGGACACCCTGGTGAACAGGATCGAGCTGAAGGGCATCGACTTCAAGGAG…
eGFP-degron	High_RSCU_high_struc_4	ATGGTGAGCAAGGGCGAGGAGCTGTTCACCGGCGTGGTGCCCATCCTGGTGGAGCTGGACGGCGACGTGAACGGCCACAAGTTCAGCGTGTCCGGCGAGGGCGAGGGCGACGCCACCTACGGCAAGCTGACCCTGAAGTTCATCTGCACCACCGGGAAGCTGCCCGTGCCCTGGCCCACCCTGGTGACCACCCTGACCTACGGGGTGCAGTGCTTCAGCAGGTACCCCGACCACATGAAGCAGCACGACTTCTTCAAGAGCGCCATGCCCGAGGGCTACGTGCAGGAGCGCACCATCTTCTTCAAGGACGACGGGAACTACAAGACCCGCGCCGAGGTGAAGTTCGAGGGGGACACCCTGGTGAACCGGATCGAGCTGAAGGGGATCGACTTCAAGGAG…
eGFP-degron	High_RSCU_high_struc_5	ATGGTGAGCAAGGGCGAGGAGCTGTTCACCGGCGTGGTGCCCATCCTGGTGGAGCTGGACGGCGATGTGAACGGCCACAAGTTCTCCGTGTCCGGCGAGGGCGAGGGGGACGCCACCTACGGCAAGCTGACCCTGAAGTTCATCTGCACCACCGGCAAGCTGCCTGTGCCCTGGCCTACCCTGGTGACTACCCTGACCTACGGGGTGCAGTGCTTCAGCAGGTACCCCGACCACATGAAGCAGCACGACTTCTTCAAGTCCGCCATGCCCGAGGGGTACGTGCAGGAGCGCACCATCTTCTTCAAGGACGACGGGAACTACAAGACCAGGGCCGAGGTGAAGTTCGAGGGCGACACCCTGGTGAACCGGATCGAGCTGAAGGGGATCGACTTCAAGGAG…
eGFP-degron	Mid_RSCU_high_struc_1	ATGGTCTCGAAGGGCGAGGAGTTGTTCACCGGGGTGGTGCCGATCCTGGTCGAGTTGGACGGGGATGTCAACGGTCACAAGTTCTCGGTGTCGGGGGAGGGCGAGGGCGACGCCACGTACGGTAAGCTGACGCTGAAGTTCATCTGCACGACGGGCAAGCTGCCGGTCCCGTGGCCGACGCTCGTCACGACGCTCACGTACGGTGTTCAGTGCTTCTCGCGCTACCCGGACCATATGAAGCAGCATGACTTCTTCAAGTCGGCCATGCCGGAGGGATACGTCCAAGAGCGCACGATCTTCTTCAAGGACGACGGCAACTACAAGACCCGGGCGGAGGTCAAGTTCGAGGGCGACACGCTGGTGAACCGTATCGAGCTAAAGGGTATCGACTTCAAGGAA…
eGFP-degron	Mid_RSCU_high_struc_2	ATGGTCTCGAAGGGCGAGGAGCTGTTCACGGGAGTCGTCCCGATCCTCGTCGAGCTCGACGGGGACGTCAACGGGCACAAGTTCTCGGTAAGCGGCGAGGGCGAGGGGGACGCGACCTACGGGAAGCTAACGCTTAAGTTCATCTGCACCACCGGTAAGCTCCCGGTGCCGTGGCCCACTCTAGTCACCACGCTTACCTACGGGGTGCAGTGCTTCTCGCGATACCCGGACCACATGAAGCAGCACGACTTCTTCAAGTCGGCTATGCCGGAGGGGTACGTCCAGGAGCGGACGATCTTCTTCAAGGACGACGGGAACTACAAGACGCGGGCCGAAGTCAAGTTCGAGGGCGACACCCTCGTTAACCGCATCGAGCTCAAGGGGATCGACTTCAAGGAG…
eGFP-degron	Mid_RSCU_high_struc_3	ATGGTCTCGAAGGGTGAGGAGCTCTTCACCGGCGTCGTCCCAATCCTCGTCGAGCTTGACGGAGACGTGAACGGGCATAAGTTCTCCGTCTCGGGCGAGGGGGAGGGGGACGCGACGTACGGCAAGCTGACCCTCAAGTTCATCTGCACGACGGGGAAGCTCCCCGTCCCGTGGCCTACCCTCGTCACCACGCTCACGTACGGGGTGCAGTGCTTCAGCCGCTACCCGGACCACATGAAGCAGCACGACTTCTTCAAGTCGGCCATGCCCGAGGGGTACGTGCAGGAGCGTACGATCTTCTTCAAGGACGACGGGAACTACAAGACGCGCGCCGAGGTCAAGTTCGAGGGTGACACGCTCGTCAACCGGATCGAGCTCAAGGGGATCGACTTCAAGGAG…
eGFP-degron	Mid_RSCU_high_struc_4	ATGGTCTCGAAGGGAGAGGAGCTCTTCACGGGGGTCGTCCCGATCCTCGTGGAGCTCGATGGCGACGTGAACGGGCACAAGTTCTCGGTCTCGGGGGAGGGCGAGGGGGACGCGACGTACGGGAAGCTGACCCTGAAGTTCATCTGCACGACCGGGAAGCTACCGGTCCCGTGGCCCACCCTTGTGACGACCCTCACGTACGGCGTTCAATGCTTCTCCCGCTACCCGGACCACATGAAGCAGCACGACTTCTTCAAGTCCGCGATGCCAGAGGGCTACGTGCAGGAGCGCACGATCTTCTTCAAGGACGATGGCAACTACAAGACGAGGGCGGAGGTGAAGTTCGAGGGGGACACACTTGTCAACCGCATTGAGCTAAAGGGCATCGACTTCAAGGAG…
eGFP-degron	Mid_RSCU_high_struc_5	ATGGTCTCGAAGGGCGAGGAGCTCTTCACGGGTGTGGTCCCGATCCTGGTCGAGCTCGACGGGGACGTGAACGGCCACAAGTTCTCGGTCTCGGGGGAGGGGGAGGGGGACGCCACGTACGGGAAGCTTACTCTCAAGTTCATCTGTACGACGGGCAAGCTGCCCGTGCCGTGGCCTACGCTCGTCACGACGCTAACGTACGGCGTGCAGTGCTTCTCGCGCTACCCGGACCACATGAAGCAGCACGACTTCTTCAAGAGCGCGATGCCGGAGGGTTACGTCCAGGAGCGAACTATCTTCTTCAAGGACGACGGGAACTACAAGACCCGCGCGGAAGTGAAGTTCGAGGGCGACACCCTCGTGAACAGGATCGAGCTCAAGGGGATCGACTTCAAGGAG…
eGFP-degron	High_RSCU_mid_struc_1	ATGGTGAGCAAGGGCGAGGAGCTGTTCACCGGCGTCGTGCCCATCCTGGTGGAGCTGGACGGCGACGTCAACGGCCACAAGTTCAGCGTGAGCGGCGAAGGCGAGGGCGACGCCACCTACGGCAAGCTGACCCTGAAGTTCATCTGCACCACCGGCAAGCTCCCCGTGCCCTGGCCCACCCTCGTGACCACCCTGACATACGGCGTGCAGTGCTTCAGCAGATACCCCGACCACATGAAGCAGCACGACTTCTTCAAGAGCGCCATGCCCGAGGGCTACGTGCAGGAGAGAACCATTTTCTTCAAAGACGACGGGAACTACAAGACCAGAGCCGAGGTGAAGTTCGAGGGAGACACCCTGGTGAATAGAATCGAGCTGAAGGGCATCGACTTCAAGGAG…
eGFP-degron	High_RSCU_mid_struc_2	ATGGTGTCCAAGGGCGAGGAGCTGTTCACCGGCGTGGTGCCTATCCTGGTGGAGCTGGACGGCGACGTGAACGGCCACAAGTTTAGCGTGTCCGGCGAGGGCGAAGGCGACGCCACCTACGGCAAGCTGACCCTGAAGTTCATCTGCACCACCGGCAAACTGCCCGTGCCCTGGCCCACCCTCGTGACCACCCTGACCTACGGAGTCCAGTGCTTCAGCAGATACCCCGACCACATGAAGCAGCACGACTTCTTCAAGTCCGCCATGCCCGAGGGCTACGTGCAGGAAAGAACCATCTTCTTTAAGGACGACGGAAACTATAAGACCAGAGCCGAGGTGAAGTTCGAGGGAGACACCCTGGTGAACAGAATCGAGCTGAAGGGCATCGACTTCAAAGAG…
eGFP-degron	High_RSCU_mid_struc_3	ATGGTGTCCAAGGGCGAGGAGCTGTTCACCGGCGTGGTGCCCATCCTGGTGGAACTGGACGGCGACGTGAACGGCCACAAGTTCAGCGTGAGCGGCGAGGGAGAGGGCGACGCCACCTACGGCAAGCTGACCCTGAAGTTCATCTGCACCACCGGCAAACTGCCCGTGCCCTGGCCCACCCTGGTGACCACCCTGACCTACGGCGTGCAGTGCTTCAGCAGATACCCCGACCACATGAAGCAGCACGACTTCTTCAAGAGCGCCATGCCCGAAGGCTACGTGCAAGAGAGAACCATCTTCTTTAAAGACGACGGCAACTACAAGACCAGGGCCGAGGTGAAGTTCGAAGGCGACACCCTTGTGAACAGGATCGAGCTGAAGGGCATCGACTTCAAGGAA…
eGFP-degron	High_RSCU_mid_struc_4	ATGGTGAGCAAGGGCGAGGAACTGTTCACCGGCGTGGTGCCCATCCTGGTGGAGCTCGACGGCGACGTGAACGGCCACAAGTTCAGCGTGTCCGGCGAAGGCGAGGGCGACGCCACCTACGGAAAGCTGACCCTCAAGTTCATCTGCACCACCGGCAAGCTGCCCGTGCCCTGGCCCACCCTGGTGACCACCCTGACCTACGGCGTGCAGTGTTTCAGCAGATACCCCGACCACATGAAGCAGCACGATTTCTTCAAGTCCGCCATGCCCGAGGGCTACGTGCAGGAGAGAACCATCTTCTTCAAAGACGACGGCAACTACAAGACCAGAGCCGAGGTGAAGTTCGAGGGCGATACCCTGGTCAACAGGATCGAGCTGAAGGGCATCGATTTCAAGGAG…
eGFP-degron	High_RSCU_mid_struc_5	ATGGTGAGCAAGGGCGAGGAGCTGTTCACCGGCGTGGTGCCCATCCTGGTGGAACTGGACGGCGACGTGAACGGCCACAAGTTCTCCGTGTCCGGCGAAGGCGAGGGCGACGCCACCTACGGAAAGCTGACCCTGAAATTCATCTGTACCACCGGCAAGCTGCCCGTGCCCTGGCCCACACTGGTGACCACCCTGACCTACGGCGTGCAGTGCTTCAGCAGATACCCCGACCACATGAAGCAGCACGACTTCTTCAAGAGCGCCATGCCCGAGGGCTACGTGCAGGAGAGGACCATCTTCTTCAAAGACGACGGCAACTACAAGACCAGAGCCGAGGTGAAGTTCGAGGGAGACACCCTGGTGAACCGGATCGAACTCAAGGGCATCGACTTTAAGGAG…
eGFP-degron	Mid_RSCU_mid_struc_1	ATGGTTTCGAAGGGTGAGGAGTTGTTCACCGGGGTCGTTCCCATCCTTGTAGAGCTTGATGGAGACGTTAACGGACATAAGTTCTCAGTATCGGGCGAAGGAGAGGGGGATGCGACATACGGCAAGCTAACACTAAAGTTCATCTGCACTACCGGGAAGCTTCCAGTCCCGTGGCCTACACTGGTTACAACTCTAACCTACGGGGTGCAATGTTTCAGCCGCTACCCGGACCACATGAAGCAGCACGACTTCTTCAAGAGCGCTATGCCTGAGGGGTACGTACAAGAGAGAACGATCTTCTTCAAGGACGACGGCAACTACAAGACAAGGGCGGAAGTAAAGTTCGAGGGTGACACCCTTGTTAACCGTATCGAATTGAAGGGAATCGACTTCAAGGAA…
eGFP-degron	Mid_RSCU_mid_struc_2	ATGGTTAGCAAGGGAGAGGAACTTTTCACGGGAGTTGTCCCTATCCTTGTGGAGCTGGACGGAGACGTGAACGGCCATAAGTTCTCCGTCTCCGGGGAGGGCGAGGGCGACGCAACGTACGGGAAGCTCACGCTTAAGTTCATCTGCACCACAGGGAAGTTGCCCGTCCCTTGGCCGACATTGGTCACCACTCTCACGTACGGGGTACAGTGCTTCTCTCGTTACCCTGACCACATGAAGCAACATGATTTCTTCAAGAGCGCTATGCCCGAGGGGTACGTACAAGAGCGTACCATCTTCTTCAAGGACGACGGTAACTACAAGACGCGGGCTGAAGTTAAGTTCGAAGGCGATACGCTGGTGAACCGGATCGAACTGAAGGGTATCGACTTCAAGGAG…
eGFP-degron	Mid_RSCU_mid_struc_3	ATGGTAAGTAAGGGTGAAGAACTGTTCACCGGTGTAGTACCGATCCTGGTGGAACTGGATGGCGATGTAAACGGGCACAAGTTCTCTGTTTCTGGTGAAGGAGAAGGAGATGCTACTTACGGTAAGCTGACACTGAAGTTCATCTGTACTACAGGTAAGCTGCCAGTCCCGTGGCCAACACTGGTCACCACCCTGACATACGGCGTACAATGCTTCAGTAGGTACCCAGACCATATGAAGCAACATGATTTCTTCAAGAGCGCTATGCCGGAAGGCTACGTACAAGAACGGACGATCTTCTTCAAGGATGATGGTAACTACAAGACGCGTGCTGAAGTAAAGTTCGAGGGGGATACGCTGGTAAACAGGATCGAACTGAAGGGAATCGACTTCAAGGAA…
eGFP-degron	Mid_RSCU_mid_struc_4	ATGGTAAGTAAAGGCGAGGAACTATTCACGGGCGTGGTCCCCATCCTGGTTGAGCTCGACGGTGACGTGAACGGTCATAAATTCTCGGTCAGTGGTGAAGGGGAAGGCGATGCCACTTACGGCAAGTTGACCCTGAAGTTTATATGCACGACAGGCAAGCTGCCCGTCCCATGGCCAACGCTTGTAACTACACTGACATATGGGGTCCAATGCTTCTCCCGTTACCCTGACCATATGAAACAACACGACTTCTTCAAGTCGGCCATGCCAGAAGGCTATGTGCAAGAGCGGACAATCTTCTTCAAGGACGACGGCAATTACAAGACGCGGGCTGAGGTCAAGTTCGAGGGAGACACGCTGGTTAACCGCATCGAACTGAAGGGGATCGATTTTAAAGAA…
eGFP-degron	Mid_RSCU_mid_struc_5	ATGGTGAGTAAGGGAGAGGAACTGTTCACGGGTGTTGTCCCCATCCTGGTTGAGCTTGACGGGGACGTCAACGGACACAAGTTTTCTGTCTCGGGAGAAGGTGAAGGGGATGCCACCTACGGGAAGCTAACCCTCAAGTTCATTTGCACCACCGGCAAACTTCCCGTCCCATGGCCGACCCTCGTAACAACATTGACGTATGGGGTCCAGTGTTTTTCACGTTATCCAGATCATATGAAGCAGCACGATTTCTTCAAGAGCGCCATGCCCGAGGGTTATGTGCAGGAACGGACCATCTTCTTCAAGGACGATGGCAATTATAAGACTCGAGCTGAAGTGAAGTTCGAGGGAGATACGCTGGTGAACCGGATCGAACTTAAGGGCATTGACTTTAAGGAA…
eGFP-degron	Mid_RSCU_low_struc_1	ATGGTTAGTAAGGGAGAAGAACTGTTCACAGGCGTAGTACCAATCCTGGTAGAACTGGATGGTGATGTTAACGGACATAAGTTCTCAGTATCTGGTGAAGGTGAAGGTGACGCTACATACGGTAAGCTGACACTGAAGTTCATCTGTACAACAGGAAAGCTGCCTGTTCCTTGGCCTACTCTGGTTACAACTCTGACATACGGTGTACAATGTTTCAGTCGTTACCCGGATCATATGAAGCAACACGATTTCTTCAAGTCAGCAATGCCAGAAGGGTACGTTCAAGAAAGAACTATCTTCTTCAAGGATGATGGAAACTACAAGACAAGGGCTGAAGTAAAGTTCGAGGGTGATACACTGGTTAACAGAATCGAACTGAAGGGAATCGATTTCAAGGAA…
eGFP-degron	Mid_RSCU_low_struc_2	ATGGTTAGTAAGGGCGAAGAACTGTTCACTGGAGTAGTTCCTATCCTGGTTGAACTGGATGGAGATGTAAACGGTCATAAGTTCAGTGTATCAGGAGAAGGTGAAGGTGATGCAACATACGGTAAGCTGACTCTGAAGTTCATCTGTACAACTGGTAAGCTGCCTGTTCCTTGGCCTACTCTGGTTACTACTCTGACATACGGAGTTCAATGTTTCTCAAGATACCCAGATCATATGAAGCAACATGATTTCTTCAAGAGTGCAATGCCTGAAGGATACGTTCAGGAAAGAACAATCTTCTTCAAGGATGATGGTAACTACAAGACAAGAGCTGAAGTTAAGTTCGAAGGTGATACTCTGGTAAACAGAATCGAACTGAAGGGAATCGATTTCAAGGAA…
eGFP-degron	Mid_RSCU_low_struc_3	ATGGTTTCTAAGGGAGAAGAACTGTTCACTGGTGTAGTACCTATCCTGGTAGAACTGGATGGAGATGTTAACGGCCATAAGTTCAGTGTTTCTGGAGAAGGAGAAGGTGATGCTACTTACGGTAAGCTGACACTGAAGTTCATCTGTACAACTGGAAAGCTGCCAGTTCCTTGGCCTACACTGGTAACAACTCTGACTTACGGAGTACAATGTTTCTCTCGATACCCAGATCATATGAAGCAACATGATTTCTTCAAGTCAGCAATGCCTGAAGGTTACGTACAAGAAAGAACTATCTTCTTCAAGGATGATGGTAACTACAAGACTAGAGCTGAAGTAAAGTTCGAAGGAGATACTCTGGTTAACAGAATCGAACTGAAGGGTATCGATTTCAAGGAA…
eGFP-degron	Mid_RSCU_low_struc_4	ATGGTGTCTAAAGGAGAAGAACTGTTTACAGGTGTTGTGCCTATTCTGGTGGAATTAGATGGGGATGTTAATGGACACAAATTTTCTGTGAGTGGCGAAGGAGAAGGAGATGCTACTTACGGCAAATTAACTTTAAAATTTATATGCACAACAGGTAAACTGCCTGTTCCCTGGCCTACTTTGGTTACAACATTAACTTATGGAGTTCAGTGCTTTTCAAGGTATCCTGACCACATGAAACAGCATGATTTCTTTAAAAGTGCAATGCCAGAAGGATACGTGCAGGAAAGAACAATCTTTTTCAAAGATGACGGGAATTATAAAACTCGAGCAGAAGTGAAATTTGAAGGAGATACACTGGTGAATAGAATCGAATTAAAAGGCATTGATTTTAAAGAA…
eGFP-degron	Mid_RSCU_low_struc_5	ATGGTGAGCAAAGGCGAAGAATTATTTACCGGCGTGGTTCCTATTTTAGTGGAACTTGACGGGGATGTGAATGGACATAAATTTTCTGTGAGTGGAGAAGGTGAAGGTGATGCCACCTATGGTAAACTGACTTTGAAATTTATTTGTACAACTGGAAAATTACCCGTGCCTTGGCCTACATTAGTGACCACTTTAACTTATGGAGTTCAGTGTTTTAGTAGATATCCTGATCATATGAAACAGCATGATTTCTTTAAATCTGCCATGCCAGAAGGTTATGTGCAAGAAAGAACAATTTTCTTTAAAGACGATGGAAATTACAAAACCAGAGCAGAAGTTAAATTCGAAGGTGACACCCTGGTGAATAGAATAGAACTGAAAGGAATAGATTTTAAAGAA…
eGFP-degron	Low_RSCU_low_struc_1	ATGGTATCGAAAGGAGAAGAATTATTTACTGGAGTAGTACCGATATTAGTAGAATTAGATGGTGATGTAAATGGACATAAATTTAGTGTAAGTGGTGAAGGAGAAGGAGATGCAACGTATGGTAAATTAACGCTAAAATTTATATGTACAACGGGTAAACTACCGGTTCCGTGGCCGACGTTAGTAACGACGTTAACATATGGCGTTCAATGTTTTTCGCGTTATCCGGATCATATGAAACAACACGATTTCTTTAAATCAGCAATGCCGGAAGGTTATGTACAAGAGCGTACGATTTTCTTTAAAGATGACGGAAATTATAAAACGCGTGCGGAAGTAAAATTTGAAGGTGATACGTTAGTAAACCGTATAGAATTAAAAGGTATAGATTTTAAAGAG…
eGFP-degron	Low_RSCU_low_struc_2	ATGGTATCTAAAGGTGAAGAACTATTTACGGGTGTAGTTCCTATATTAGTCGAATTAGACGGTGATGTAAATGGTCATAAATTTTCAGTATCAGGTGAAGGTGAAGGTGATGCAACTTATGGTAAATTAACATTAAAATTTATATGTACTACTGGTAAATTACCGGTTCCTTGGCCAACATTAGTAACAACGTTAACGTACGGGGTACAATGCTTTAGTCGATATCCAGACCATATGAAACAACATGACTTTTTCAAATCTGCTATGCCTGAAGGTTATGTACAAGAACGTACGATATTCTTTAAAGATGATGGAAATTATAAAACGCGTGCGGAGGTAAAATTTGAAGGTGATACGTTAGTCAATCGAATAGAATTAAAAGGTATAGATTTTAAAGAA…
eGFP-degron	Low_RSCU_low_struc_3	ATGGTTTCGAAAGGTGAAGAATTATTTACTGGAGTAGTACCTATACTTGTAGAATTAGATGGGGACGTAAATGGGCATAAGTTCTCGGTATCTGGTGAAGGGGAGGGTGATGCTACTTATGGTAAACTAACTTTAAAATTCATATGTACGACGGGTAAATTACCGGTTCCGTGGCCGACCTTAGTAACGACTTTAACGTATGGTGTACAATGTTTCTCGCGTTATCCGGATCATATGAAACAACATGATTTCTTTAAATCAGCAATGCCTGAAGGTTATGTACAAGAGCGAACTATATTCTTTAAAGATGATGGGAATTATAAAACGCGAGCGGAAGTAAAGTTTGAAGGTGACACTTTAGTAAACAGAATAGAATTGAAAGGTATAGACTTTAAAGAA…
eGFP-degron	Low_RSCU_low_struc_4	ATGGTATCTAAAGGTGAAGAGTTATTTACGGGTGTAGTACCGATATTAGTAGAATTAGATGGTGACGTTAATGGTCATAAATTTTCGGTAAGTGGTGAGGGTGAAGGTGATGCGACTTACGGTAAATTAACGTTAAAATTTATATGCACGACGGGTAAATTACCGGTACCGTGGCCGACGTTAGTTACCACGCTTACCTATGGTGTACAATGCTTTTCGAGATATCCGGATCATATGAAACAACATGATTTCTTTAAATCGGCGATGCCAGAAGGGTATGTACAAGAACGAACGATATTTTTCAAAGACGATGGTAATTATAAGACGCGGGCGGAAGTTAAGTTTGAAGGTGACACGTTAGTTAATAGAATAGAGTTAAAAGGTATAGATTTTAAAGAA…
eGFP-degron	Low_RSCU_low_struc_5	ATGGTATCGAAAGGTGAAGAATTATTCACGGGTGTAGTACCAATATTAGTTGAATTAGATGGTGATGTAAACGGTCATAAATTTTCTGTATCTGGTGAAGGTGAAGGTGACGCGACGTATGGTAAGTTAACTCTAAAATTTATTTGTACGACGGGTAAATTACCGGTACCGTGGCCGACTTTAGTTACGACGTTAACTTATGGGGTGCAATGTTTTTCGCGATATCCGGATCATATGAAACAACACGATTTCTTTAAAAGTGCGATGCCCGAAGGATATGTACAAGAAAGAACAATATTCTTTAAAGACGATGGTAATTATAAAACACGTGCGGAAGTAAAATTTGAAGGTGATACGTTAGTAAACCGTATAGAATTAAAAGGGATAGACTTTAAAGAA…
